# Neuromuscular dysfunction in patient-derived FUS^R244RR^-ALS iPSC model via axonal downregulation of neuromuscular junction proteins

**DOI:** 10.1101/2024.08.17.607965

**Authors:** Nicolai von Kuegelgen, Katarzyna Ludwik, Samantha Mendonsa, Christine Roemer, Erik Becher, Laura Breimann, Mara Strauch, Tommaso Mari, Sandrine Mongellaz, Binyamin Zuckerman, Nina Grexa, Anna Oliveras-Martinez, Andrew Woehler, Matthias Selbach, Vincenzo La Bella, Igor Ulitsky, Marina Chekulaeva

**Affiliations:** Non-coding RNAs and mechanisms of cytoplasmic gene regulation, Berlin Institute for Medical Systems Biology, Max Delbrück Center for Molecular Medicine, Berlin 10115, Germany; Department of Genetics, Harvard Medical School, Boston, MA, USA; Proteome Dynamics, Max Delbrück Center for Molecular Medicine, Berlin 13125, Germany; Departments of Biological Regulation and Molecular Neuroscience, Weizmann Institute of Science, Rehovot, Israel; BIMSB Light Microscopy platform, Berlin Institute for Medical Systems Biology, Max Delbrück Center for Molecular Medicine, Berlin 10115, Germany; Department of Experimental Biomedicine and Advanced Diagnostics, ALS Clinical Research Center, Laboratory of Neurochemistry, University of Palermo, Palermo, Italy

**Keywords:** Motor neuron, mRNA localization, RNA-binding proteins (RBPs), ALS

## Abstract

Amyotrophic lateral sclerosis (ALS) is a neurodegenerative condition characterized by the progressive degeneration of motor neurons, ultimately resulting in death due to respiratory failure. A common feature among ALS cases is the early loss of axons, pointing to defects in axonal transport and translation as initial disease indicators. Here, we established a FUS^R244RR^-ALS hiPSC-derived model that recapitulates the motor neuron survival and muscle contractility defects characteristic of ALS patients. Analysis of the protein and mRNA expression profiles in axonal and somatodendritic compartments of ALS-afflicted and isogenic control motor neurons revealed a selective downregulation of proteins essential for the neuromuscular junction function in FUS-ALS axons. Furthermore, analysis of FUS CLIP and RIP data showed that FUS binds mRNAs encoding these proteins. This work shed light on the pathogenic mechanisms of ALS and emphasized the importance of axonal gene expression analysis in elucidating the mechanisms of neurodegenerative disorders.
