## Supplementary material for "Neuromuscular dysfunction in patient-derived FUS^R244RR^-ALS iPSC model via axonal downregulation of neuromuscular junction proteins": Table S4

day.of.myoD.culture	iMN.cellline	frame	sub_frame_1	sub_frame_2	sub_frame_3	sub_frame_4	time.min	twitches.total	contractions.per.min
45	Isogenic	1	27	37	38	14	2	116	58
45	Isogenic	2	67	25	6	21	2	119	59.5
45	Isogenic	3	33	13	5	17	2	68	34
45	Isogenic	4	24	42	33	4	2	103	51.5
45	Isogenic	5	16	29	11	15	2	71	35.5
45	Isogenic	6	17	45	9	8	2	79	39.5
45	Isogenic	7	39	17	19	6	2	81	40.5
45	Isogenic	8	15	19	22	11	2	67	33.5
45	Isogenic	9	0	25	24	5	2	54	27
45	Isogenic	10	11	15	21	19	2	66	33
45	Isogenic	11	36	30	33	10	2	109	54.5
45	Isogenic	12	7	13	36	34	2	90	45
45	Isogenic	13	17	5	13	13	2	48	24
45	Isogenic	14	21	15	26	13	2	75	37.5
45	Isogenic	15	20	18	20	8	2	66	33
45	Isogenic	16	21	14	28	23	2	86	43
45	FUSR244RR	1	8	14	5	11	2	38	19
45	FUSR244RR	2	15	14	1	0	2	30	15
45	FUSR244RR	3	14	14	3	19	2	50	25
45	FUSR244RR	4	7	10	18	14	2	49	24.5
45	FUSR244RR	5	25	29	27	13	2	94	47
45	FUSR244RR	6	10	12	6	17	2	45	22.5
45	FUSR244RR	7	12	18	6	19	2	55	27.5
45	FUSR244RR	8	7	12	15	3	2	37	18.5
45	FUSR244RR	9	12	27	27	6	2	72	36
45	FUSR244RR	10	39	17	9	7	2	72	36
45	FUSR244RR	11	17	6	5	14	2	42	21
45	FUSR244RR	12	19	8	28	8	2	63	31.5
45	FUSR244RR	13	5	3	4	2	2	14	7
45	FUSR244RR	14	7	6	9	11	2	33	16.5
45	FUSR244RR	15	10	11	14	10	2	45	22.5
45	FUSR244RR	16	5	7	2	0	2	14	7
45	myoDalone	1	0	0	0	0	2	0	0
45	myoDalone	2	0	0	0	0	2	0	0
45	myoDalone	3	0	0	0	0	2	0	0
45	myoDalone	4	0	0	0	0	2	0	0
45	myoDalone	5	0	0	0	0	2	0	0
45	myoDalone	6	0	0	0	0	2	0	0
45	myoDalone	7	0	0	0	0	2	0	0
45	myoDalone	8	0	0	0	0	2	0	0
45	myoDalone	9	0	0	0	0	2	0	0
45	myoDalone	10	0	0	0	0	2	0	0
45	myoDalone	11	0	0	0	0	2	0	0
45	myoDalone	12	0	0	0	0	2	0	0
45	myoDalone	13	0	0	0	0	2	0	0
45	myoDalone	14	0	0	0	0	2	0	0
45	myoDalone	15	0	0	0	0	2	0	0
45	myoDalone	16	0	0	0	0	2	0	0
49	Isogenic	1	47	9	0	9	2	65	32.5
49	Isogenic	2	78	0	1	5	2	84	42
49	Isogenic	3	68	9	30	35	2	142	71
49	Isogenic	4	41	24	0	8	2	73	36.5
49	Isogenic	5	72	60	37	22	2	191	95.5
49	Isogenic	6	33	0	14	42	2	89	44.5
49	Isogenic	7	18	2	0	7	2	27	13.5
49	Isogenic	8	35	12	70	5	2	122	61
49	Isogenic	9	2	0	0	1	2	3	1.5
49	Isogenic	10	33	6	5	17	2	61	30.5
49	Isogenic	11	39	26	11	20	2	96	48
49	Isogenic	12	32	0	21	16	2	69	34.5
49	Isogenic	13	29	14	43	14	2	100	50
49	Isogenic	14	8	18	6	35	2	67	33.5
49	Isogenic	15	49	34	34	13	2	130	65
49	Isogenic	16	51	25	26	17	2	119	59.5
49	Isogenic	17	16	9	29	35	2	89	44.5
49	Isogenic	18	14	17	11	18	2	60	30
49	Isogenic	19	27	75	8	20	2	130	65
49	FUSR244RR	1	2	13	7	17	2	39	19.5
49	FUSR244RR	2	0	0	0	0	2	0	0
49	FUSR244RR	3	23	21	32	9	2	85	42.5
49	FUSR244RR	4	13	16	5	0	2	34	17
49	FUSR244RR	5	19	10	17	10	2	56	28
49	FUSR244RR	6	30	17	11	11	2	69	34.5
49	FUSR244RR	7	12	10	24	8	2	54	27
49	FUSR244RR	9	23	4	8	11	2	46	23
49	FUSR244RR	10	0	7	20	20	2	47	23.5
49	FUSR244RR	11	4	4	14	6	2	28	14
49	FUSR244RR	12	9	4	9	15	2	37	18.5
49	FUSR244RR	13	7	9	15	8	2	39	19.5
49	FUSR244RR	14	4	13	10	9	2	36	18
49	FUSR244RR	15	7	59	1	27	2	94	47
49	FUSR244RR	16	0	2	2	1	2	5	2.5
49	FUSR244RR	17	7	2	7	9	2	25	12.5
49	FUSR244RR	18	41	9	7	15	2	72	36
49	FUSR244RR	19	30	2	33	24	2	89	44.5
49	FUSR244RR	20	10	4	8	18	2	40	20
49	myoDalone	1	0	0	0	0	2	0	0
49	myoDalone	2	0	0	0	0	2	0	0
49	myoDalone	3	0	0	0	0	2	0	0
49	myoDalone	4	0	0	0	0	2	0	0
49	myoDalone	5	0	0	0	0	2	0	0
49	myoDalone	6	0	0	0	0	2	0	0
49	myoDalone	7	0	0	0	0	2	0	0
49	myoDalone	8	0	0	0	0	2	0	0
49	myoDalone	9	0	0	0	0	2	0	0
49	myoDalone	10	0	0	0	0	2	0	0
49	myoDalone	11	0	0	0	0	2	0	0
49	myoDalone	12	0	0	0	0	2	0	0
49	myoDalone	13	0	0	0	0	2	0	0
49	myoDalone	14	0	0	0	0	2	0	0
49	myoDalone	15	0	0	0	0	2	0	0
49	myoDalone	16	0	0	0	0	2	0	0
49	myoDalone	17	0	0	0	0	2	0	0
49	myoDalone	18	0	0	0	0	2	0	0
49	myoDalone	19	0	0	0	0	2	0	0
49	myoDalone	20	0	0	0	0	2	0	0
51	Isogenic	1	0	0	0	0	2	0	0
51	Isogenic	2	7	0	75	4	2	86	43
51	Isogenic	3	0	0	0	0	2	0	0
51	Isogenic	4	0	0	0	0	2	0	0
51	Isogenic	5	3	35	11	19	2	68	34
51	Isogenic	6	0	8	3	0	2	11	5.5
51	Isogenic	7	36	7	26	8	2	77	38.5
51	Isogenic	8	14	19	0	7	2	40	20
51	Isogenic	9	2	6	16	0	2	24	12
51	Isogenic	10	29	9	14	13	2	65	32.5
51	Isogenic	11	14	7	13	5	2	39	19.5
51	Isogenic	12	8	15	4	1	2	28	14
51	Isogenic	14	9	30	1	4	2	44	22
51	Isogenic	15	41	3	5	13	2	62	31
51	Isogenic	16	6	8	1	6	2	21	10.5
51	Isogenic	17	27	13	29	5	2	74	37
51	Isogenic	18	28	7	13	9	2	57	28.5
51	Isogenic	19	15	22	10	11	2	58	29
51	Isogenic	20	13	25	11	9	2	58	29
51	FUSR244RR	1	12	5	0	3	2	20	10
51	FUSR244RR	2	0	10	7	27	2	44	22
51	FUSR244RR	3	12	8	11	2	2	33	16.5
51	FUSR244RR	4	0	0	0	0	2	0	0
51	FUSR244RR	5	10	0	7	11	2	28	14
51	FUSR244RR	6	7	0	3	14	2	24	12
51	FUSR244RR	7	0	4	0	0	2	4	2
51	FUSR244RR	8	0	7	41	3	2	51	25.5
51	FUSR244RR	9	0	10	0	0	2	10	5
51	FUSR244RR	10	0	3	0	0	2	3	1.5
51	FUSR244RR	11	0	6	0	11	2	17	8.5
51	FUSR244RR	12	1	1	7	6	2	15	7.5
51	FUSR244RR	13	0	0	0	1	2	1	0.5
51	FUSR244RR	14	1	5	3	4	2	13	6.5
51	FUSR244RR	15	1	38	3	5	2	47	23.5
51	FUSR244RR	16	2	1	8	8	2	19	9.5
51	FUSR244RR	17	21	13	1	3	2	38	19
51	FUSR244RR	18	9	16	3	3	2	31	15.5
51	FUSR244RR	19	6	18	19	2	2	45	22.5
51	myoDalone	1	0	0	0	0	2	0	0
51	myoDalone	2	0	0	0	0	2	0	0
51	myoDalone	3	0	0	0	0	2	0	0
51	myoDalone	4	0	0	0	0	2	0	0
51	myoDalone	5	0	0	0	0	2	0	0
51	myoDalone	6	0	0	0	0	2	0	0
51	myoDalone	7	0	0	0	0	2	0	0
51	myoDalone	8	0	0	0	0	2	0	0
51	myoDalone	9	0	0	0	0	2	0	0
51	myoDalone	10	0	0	0	0	2	0	0
51	myoDalone	11	0	0	0	0	2	0	0
51	myoDalone	12	0	0	0	0	2	0	0
51	myoDalone	13	0	0	0	0	2	0	0
51	myoDalone	14	0	0	0	0	2	0	0
51	myoDalone	15	0	0	0	0	2	0	0
51	myoDalone	16	0	0	0	0	2	0	0
51	myoDalone	17	0	0	0	0	2	0	0
51	myoDalone	18	0	0	0	0	2	0	0
51	myoDalone	19	0	0	0	0	2	0	0
51	myoDalone	20	0	0	0	0	2	0	0
