## Supplementary material for "Neuromuscular dysfunction in patient-derived FUS^R244RR^-ALS iPSC model via axonal downregulation of neuromuscular junction proteins": Table S6

compartment	direction	significant	p_value	term_size	query_size	intersection_size	precision	recall	term_id	domain	term_name	effective_domain_size	source_order	parents	evidence_codes	intersection	intersection_names
Axon	Higher in mut.	TRUE	0.023612896	10	10	2	0.2	0.2	GO:0099144	CC	anchored component of synaptic membrane	7737	3761	GO:0046658;GO:0099240	IDA IMP,IEA	ENSG00000184144,ENSG00000134115	CNTN6,CNTN2
Axon	Higher in mut.	TRUE	0.019128861	26	19	3	0.157894737	0.115384615	GO:0098632	MF	cell-cell adhesion mediator activity	7737	10411	GO:0098631	IBA,IBA,HDA	ENSG00000184144,ENSG00000134115,ENSG00000107438	PDLIM1,CNTN6,CNTN2
Axon	Higher in mut.	TRUE	0.019128861	31	19	3	0.157894737	0.096774194	GO:0098631	MF	cell adhesion mediator activity	7737	10410	GO:0050839	IBA,IBA,HDA	ENSG00000184144,ENSG00000134115,ENSG00000107438	PDLIM1,CNTN6,CNTN2
Axon	Higher in mut.	TRUE	0.019128861	1	3	1	0.333333333	1	GO:0004733	MF	pyridoxamine-phosphate oxidase activity	7737	1301	GO:0016641	IDA IBA IEA	ENSG00000108439	PNPO
Axon	Higher in mut.	TRUE	0.030876507	3	7	1	0.142857143	0.333333333	GO:0004471	MF	malate dehydrogenase (decarboxylating) (NAD+) activity	7737	1074	GO:0004470;GO:0016616	IEA	ENSG00000151376	ME3
Axon	Higher in mut.	TRUE	0.030876507	1	6	1	0.166666667	1	GO:0102938	MF	orcinol O-methyltransferase activity	7737	11374	GO:0008168	IEA	ENSG00000093010	COMT
Axon	Higher in mut.	TRUE	0.030876507	1	6	1	0.166666667	1	GO:0102084	MF	L-dopa O-methyltransferase activity	7737	10566	GO:0008168	IEA	ENSG00000093010	COMT
Axon	Higher in mut.	TRUE	0.030876507	15	17	2	0.117647059	0.133333333	GO:0004129	MF	cytochrome-c oxidase activity	7737	780	GO:0009055;GO:0015078;GO:0016675	IBA IEA,IMP IBA NAS IEA	ENSG00000111775,ENSG00000198712	COX6A1,MT-CO2
Axon	Higher in mut.	TRUE	0.030876507	3	7	1	0.142857143	0.333333333	GO:0004473	MF	malate dehydrogenase (decarboxylating) (NADP+) activity	7737	1075	GO:0004470;GO:0016616	IDA IBA IEA	ENSG00000151376	ME3
Axon	Higher in mut.	TRUE	0.030876507	2	7	1	0.142857143	0.5	GO:0070401	MF	NADP+ binding	7737	9881	GO:0043168;GO:0050661	IDA	ENSG00000151376	ME3
Axon	Higher in mut.	TRUE	0.030876507	6	1	1	1	0.166666667	GO:0008429	MF	phosphatidylethanolamine binding	7737	2153	GO:0005543	IEA	ENSG00000140545	MFGE8
Axon	Higher in mut.	TRUE	0.030876507	1	13	1	0.076923077	1	GO:0047820	MF	D-glutamate cyclase activity	7737	8190	GO:0009975;GO:0016836	ISS IBA IEA	ENSG00000133943	DGLUCY
Axon	Higher in mut.	TRUE	0.030876507	15	17	2	0.117647059	0.133333333	GO:0016675	MF	oxidoreductase activity, acting on a heme group of donors	7737	3657	GO:0016491	IBA IEA,IMP IBA NAS IEA	ENSG00000111775,ENSG00000198712	COX6A1,MT-CO2
Axon	Higher in mut.	TRUE	0.030876507	1	6	1	0.166666667	1	GO:0016206	MF	catechol O-methyltransferase activity	7737	3448	GO:0008171;GO:0008757	IDA IBA IEA	ENSG00000093010	COMT
Axon	Higher in mut.	TRUE	0.035665684	4	7	1	0.142857143	0.25	GO:0008948	MF	oxaloacetate decarboxylase activity	7737	2560	GO:0016831	IEA	ENSG00000151376	ME3
Axon	Higher in mut.	TRUE	0.035665684	4	7	1	0.142857143	0.25	GO:0004470	MF	malic enzyme activity	7737	1073	GO:0016615	IDA IBA IEA	ENSG00000151376	ME3
Axon	Higher in mut.	TRUE	0.038220632	2	16	1	0.0625	0.5	GO:0061711	MF	N(6)-L-threonylcarbamoyladenine synthase activity	7737	9679	GO:0016747	IEA	ENSG00000128694	OSGEPL1
Axon	Lower in mut.	TRUE	3.06E-07	37	87	12	0.137931034	0.324324324	GO:0005604	CC	basement membrane	7737	268	GO:0062023	IDA IBA TAS NAS IEA,IEA,IDA IPI IBA TAS IEA,IEA,IBA TAS IEA,IBA,IDA IEA,IMP IBA IC IEA,IDA IBA TAS NAS IEA,IDA IPI IBA TAS IEA,IBA TAS IEA,IDA IPI IBA IEA	ENSG00000130702,ENSG00000115414,ENSG00000172037,ENSG00000113140,ENSG00000142798,ENSG00000241697,ENSG00000116962,ENSG00000187498,ENSG00000135862,ENSG00000091136,ENSG00000134871,ENSG00000101680	LAMB1,LAMA1,SPARC,FN1,NID1,LAMA5,COL4A2,LAMC1,HSPG2,LAMB2,COL4A1,TMEFF1
Axon	Lower in mut.	TRUE	2.96E-05	6	87	5	0.057471264	0.833333333	GO:0043256	CC	laminin complex	7737	2140	GO:0005604;GO:0032991	IDA IBA TAS IEA,IPI IBA TAS IEA,TAS NAS IEA,IDA IPI IBA TAS,IDA IPI IEA	ENSG00000130702,ENSG00000172037,ENSG00000135862,ENSG00000091136,ENSG00000101680	LAMB1,LAMA1,LAMA5,LAMC1,LAMB2
Axon	Lower in mut.	TRUE	1.18E-04	3	77	3	0.038961039	1	GO:0043259	CC	laminin-10 complex	7737	2143	GO:0043256	IDA TAS IEA,TAS,IDA	ENSG00000130702,ENSG00000135862,ENSG00000091136	LAMB1,LAMA5,LAMC1
Axon	Lower in mut.	TRUE	1.18E-04	3	72	3	0.041666667	1	GO:0043260	CC	laminin-11 complex	7737	2144	GO:0043256	TAS,TAS,TAS	ENSG00000130702,ENSG00000172037,ENSG00000135862	LAMA5,LAMC1,LAMB2
Axon	Lower in mut.	TRUE	1.37E-04	3	87	3	0.034482759	1	GO:0005606	CC	laminin-1 complex	7737	269	GO:0043256	TAS NAS IEA,IDA IPI TAS,IDA IPI IEA	ENSG00000135862,ENSG00000091136,ENSG00000101680	LAMB1,LAMA1,LAMC1
Axon	Lower in mut.	TRUE	0.004971434	133	87	15	0.172413793	0.112781955	GO:0062023	CC	collagen-containing extracellular matrix	7737	2679	GO:0031012	IDA HDA IBA TAS NAS IEA,IDA HDA ISS IBA IEA,IDA IPI HDA ISS IBA TAS IEA,HDA IEA,HDA ISS IBA TAS IEA,IDA HDA,IBA,HDA,IDA HDA ISS IEA,IMP HDA ISS IBA IC IEA,HDA,IDA HDA ISS IBA TAS NAS IEA,IDA IPI HDA ISS IBA TAS IEA,HDA ISS IBA TAS IEA,IDA IPI HDA IBA TAS IEA	ENSG00000130702,ENSG00000115414,ENSG00000172037,ENSG00000113140,ENSG00000142798,ENSG00000135919,ENSG00000241697,ENSG00000140945,ENSG00000116962,ENSG00000187498,ENSG00000142910,ENSG00000135862,ENSG00000091136,ENSG00000134871,ENSG00000101680	LAMB1,LAMA1,SPARC,FN1,NID1,LAMA5,COL4A2,LAMC1,SERPINE2,CDH13,HSPG2,TINAGL1,LAMB2,COL4A1,TMEFF1
Axon	Lower in mut.	TRUE	0.007041999	48	80	6	0.075	0.125	GO:0031594	CC	neuromuscular junction	7737	1385	GO:0045202	IEA,IEA,ISS IEA,IEA,IDA,IEA	ENSG00000130702,ENSG00000172037,ENSG00000135919,ENSG00000135333,ENSG00000115665,ENSG00000116106	SLC5A7,EPHA4,LAMA5,EPHA7,SERPINE2,LAMB2
Axon	Lower in mut.	TRUE	0.007765958	2	87	2	0.022988506	1	GO:0005608	CC	laminin-3 complex	7737	271	GO:0043256	IPI IEA,IPI	ENSG00000172037,ENSG00000101680	LAMA1,LAMB2
Axon	Lower in mut.	TRUE	0.008278362	162	88	17	0.193181818	0.104938272	GO:0030312	CC	external encapsulating structure	7737	1094	GO:0071944;GO:0110165	IDA HDA IBA TAS NAS IEA,IDA HDA ISS IBA IEA,IDA IPI HDA ISS IBA TAS IEA,HDA IEA,HDA ISS IBA TAS IEA,IDA HDA,IBA,HDA,IDA HDA ISS IEA,IBA,IMP HDA ISS IBA IC IEA,HDA,IDA HDA ISS IBA TAS NAS IEA,IDA IPI HDA ISS IBA TAS IEA,HDA ISS IBA TAS IEA,IDA IPI HDA ISS IBA TAS IEA,IEA	ENSG00000130702,ENSG00000115414,ENSG00000172037,ENSG00000113140,ENSG00000142798,ENSG00000135919,ENSG00000241697,ENSG00000140945,ENSG00000116962,ENSG00000176204,ENSG00000187498,ENSG00000142910,ENSG00000135862,ENSG00000091136,ENSG00000134871,ENSG00000101680,ENSG00000090863	GLG1,LAMB1,LAMA1,SPARC,FN1,NID1,LAMA5,COL4A2,LAMC1,SERPINE2,CDH13,HSPG2,TINAGL1,LAMB2,LRRTM4,COL4A1,TMEFF1
Axon	Lower in mut.	TRUE	0.008278362	162	88	17	0.193181818	0.104938272	GO:0031012	CC	extracellular matrix	7737	1199	GO:0030312	IDA HDA IBA TAS NAS IEA,IDA HDA ISS IBA IEA,IDA IPI HDA ISS IBA TAS IEA,HDA IEA,HDA ISS IBA TAS IEA,IDA HDA,IBA,HDA,IDA HDA ISS IEA,IBA,IMP HDA ISS IBA IC IEA,HDA,IDA HDA ISS IBA TAS NAS IEA,IDA IPI HDA ISS IBA TAS IEA,HDA ISS IBA TAS IEA,IDA IPI HDA ISS IBA TAS IEA,IEA	ENSG00000130702,ENSG00000115414,ENSG00000172037,ENSG00000113140,ENSG00000142798,ENSG00000135919,ENSG00000241697,ENSG00000140945,ENSG00000116962,ENSG00000176204,ENSG00000187498,ENSG00000142910,ENSG00000135862,ENSG00000091136,ENSG00000134871,ENSG00000101680,ENSG00000090863	GLG1,LAMB1,LAMA1,SPARC,FN1,NID1,LAMA5,COL4A2,LAMC1,SERPINE2,CDH13,HSPG2,TINAGL1,LAMB2,LRRTM4,COL4A1,TMEFF1
Axon	Lower in mut.	TRUE	0.01297779	247	171	19	0.111111111	0.076923077	GO:0098978	CC	glutamatergic synapse	7737	3698	GO:0045202	IEA,IEA,IEA,IEA,IEA,IEA,IEA,IEA,IEA,IEA,TAS,IEA,IEA,IEA,IEA,IBA IEA,IEA,IEA,IEA	ENSG00000143740,ENSG00000113140,ENSG00000140600,ENSG00000118946,ENSG00000135333,ENSG00000176204,ENSG00000168610,ENSG00000139220,ENSG00000107295,ENSG00000116106,ENSG00000146938,ENSG00000150394,ENSG00000106089,ENSG00000125814,ENSG00000141543,ENSG00000165379,ENSG00000157152,ENSG00000104327,ENSG00000152495	CALB1,STX1A,SH3GL2,SPARC,EPHA4,PCDH17,NAPB,EPHA7,PPFIA2,SH3GL3,EIF4A3,SNAP47,NLGN4X,CDH8,CAMK4,SYN2,LRFN5,STAT3,LRRTM4
Axon	Lower in mut.	TRUE	0.02015799	8	15	2	0.133333333	0.25	GO:0043083	CC	synaptic cleft	7737	2106	GO:0005576	IEA,IEA	ENSG00000130702,ENSG00000172037	LAMA5,LAMB2
Axon	Lower in mut.	TRUE	0.02015799	2	2	1	0.5	0.5	GO:0031251	CC	PAN complex	7737	1260	GO:0005737;GO:0032991	IDA IBA IEA	ENSG00000135473	PAN2
Axon	Lower in mut.	TRUE	0.023440795	39	160	6	0.0375	0.153846154	GO:0031201	CC	SNARE complex	7737	1231	GO:0005737;GO:0098796	IBA,IBA,IDA IBA TAS IEA,ISS IBA,IBA IEA,IEA	ENSG00000143740,ENSG00000111450,ENSG00000106089,ENSG00000108433,ENSG00000125814,ENSG00000157152	STX1A,GOSR2,STX2,NAPB,SNAP47,SYN2
Axon	Lower in mut.	TRUE	2.59E-04	41	87	12	0.137931034	0.292682927	GO:0005201	MF	extracellular matrix structural constituent	7737	1697	GO:0005198	IBA RCA,HDA ISS RCA,ISS IBA RCA,RCA,ISS RCA,ISS RCA,IMP HDA IBA RCA IEA,RCA NAS,IMP ISS IBA RCA,IDA ISS IBA RCA,HDA ISS IBA RCA TAS IEA,ISS IBA IEA	ENSG00000130702,ENSG00000115414,ENSG00000172037,ENSG00000113140,ENSG00000142798,ENSG00000116962,ENSG00000187498,ENSG00000142910,ENSG00000135862,ENSG00000091136,ENSG00000134871,ENSG00000101680	LAMB1,LAMA1,SPARC,FN1,NID1,LAMA5,COL4A2,LAMC1,HSPG2,TINAGL1,LAMB2,COL4A1
Axon	Lower in mut.	TRUE	0.031494495	2	123	2	0.016260163	1	GO:0004337	MF	geranyltranstransferase activity	7737	956	GO:0004659	IBA IEA,IEA	ENSG00000160752,ENSG00000152904	GGPS1,FDPS
Axon	Lower in mut.	TRUE	0.031494495	2	123	2	0.016260163	1	GO:0004161	MF	dimethylallyltranstransferase activity	7737	812	GO:0004659	IBA IEA,IEA	ENSG00000160752,ENSG00000152904	GGPS1,FDPS
Axon	Lower in mut.	TRUE	0.031494495	3	55	2	0.036363636	0.666666667	GO:0004332	MF	fructose-bisphosphate aldolase activity	7737	951	GO:0016832	IDA IBA IEA,IDA IBA IEA	ENSG00000109107,ENSG00000136872	ALDOC,ALDOB
Axon	Lower in mut.	TRUE	0.031494495	354	39	10	0.256410256	0.028248588	GO:0050839	MF	cell adhesion molecule binding	7737	9081	GO:0005515	HDA,HDA,IDA IBA IEA,IDA IPI IMP IBA,IBA IEA,HDA,HDA,HDA,IDA IBA,HDA	ENSG00000175793,ENSG00000109475,ENSG00000130702,ENSG00000115414,ENSG00000172037,ENSG00000042493,ENSG00000105939,ENSG00000149782,ENSG00000140945,ENSG00000115415	CAPG,ZC3HAV1,RPL34,FN1,STAT1,LAMA5,CDH13,PLCB3,LAMB2,SFN
Axon	Lower in mut.	TRUE	0.0379346	3	1	1	1	0.333333333	GO:0008426	MF	protein kinase C inhibitor activity	7737	2150	GO:0030291	TAS	ENSG00000175793	SFN
Axon	Lower in mut.	TRUE	4.00E-05	35	102	10	0.098039216	0.285714286	KEGG:04512	KEGG	ECM-receptor interaction	7737	294	KEGG:00000	KEGG,KEGG,KEGG,KEGG,KEGG,KEGG,KEGG,KEGG,KEGG,KEGG	ENSG00000130702,ENSG00000115414,ENSG00000172037,ENSG00000142798,ENSG00000187498,ENSG00000135862,ENSG00000091136,ENSG00000134871,ENSG00000101680,ENSG00000122012	LAMB1,LAMA1,FN1,SV2C,LAMA5,COL4A2,LAMC1,HSPG2,LAMB2,COL4A1
Axon	Lower in mut.	TRUE	1.74E-04	48	87	9	0.103448276	0.1875	KEGG:05146	KEGG	Amoebiasis	7737	416	KEGG:00000	KEGG,KEGG,KEGG,KEGG,KEGG,KEGG,KEGG,KEGG,KEGG	ENSG00000130702,ENSG00000115414,ENSG00000172037,ENSG00000149782,ENSG00000187498,ENSG00000135862,ENSG00000091136,ENSG00000134871,ENSG00000101680	LAMB1,LAMA1,FN1,LAMA5,COL4A2,LAMC1,PLCB3,LAMB2,COL4A1
Axon	Lower in mut.	TRUE	5.44E-04	57	87	8	0.091954023	0.140350877	KEGG:05222	KEGG	Small cell lung cancer	7737	449	KEGG:00000	KEGG,KEGG,KEGG,KEGG,KEGG,KEGG,KEGG,KEGG	ENSG00000130702,ENSG00000115414,ENSG00000172037,ENSG00000187498,ENSG00000135862,ENSG00000091136,ENSG00000134871,ENSG00000101680	LAMB1,LAMA1,FN1,LAMA5,COL4A2,LAMC1,LAMB2,COL4A1
Axon	Lower in mut.	TRUE	0.001426642	55	87	8	0.091954023	0.145454545	KEGG:05145	KEGG	Toxoplasmosis	7737	415	KEGG:00000	KEGG,KEGG,KEGG,KEGG,KEGG,KEGG,KEGG,KEGG	ENSG00000130702,ENSG00000172037,ENSG00000115415,ENSG00000168610,ENSG00000135862,ENSG00000091136,ENSG00000065135,ENSG00000101680	GNAI3,LAMB1,LAMA1,STAT1,LAMA5,LAMC1,STAT3,LAMB2
Axon	Lower in mut.	TRUE	0.003085811	113	87	10	0.114942529	0.088495575	KEGG:04510	KEGG	Focal adhesion	7737	293	KEGG:00000	KEGG,KEGG,KEGG,KEGG,KEGG,KEGG,KEGG,KEGG,KEGG,KEGG	ENSG00000130702,ENSG00000115414,ENSG00000172037,ENSG00000134215,ENSG00000187498,ENSG00000160293,ENSG00000135862,ENSG00000091136,ENSG00000134871,ENSG00000101680	LAMB1,LAMA1,FN1,LAMA5,VAV3,COL4A2,LAMC1,VAV2,LAMB2,COL4A1
Axon	Lower in mut.	TRUE	0.016600534	51	78	6	0.076923077	0.117647059	KEGG:04933	KEGG	AGE-RAGE signaling pathway in diabetic complications	7737	369	KEGG:00000	KEGG,KEGG,KEGG,KEGG,KEGG,KEGG	ENSG00000115414,ENSG00000149782,ENSG00000115415,ENSG00000187498,ENSG00000168610,ENSG00000134871	FN1,STAT1,COL4A2,PLCB3,STAT3,COL4A1
Axon	Lower in mut.	TRUE	1.57E-08	19	87	9	0.103448276	0.473684211	REAC:R-HSA-3000157	REAC	Laminin interactions	7737	1196	REAC:R-HSA-1474244	REAC,REAC,REAC,REAC,REAC,REAC,REAC,REAC,REAC	ENSG00000130702,ENSG00000172037,ENSG00000142798,ENSG00000116962,ENSG00000187498,ENSG00000135862,ENSG00000091136,ENSG00000134871,ENSG00000101680	LAMB1,LAMA1,NID1,LAMA5,COL4A2,LAMC1,HSPG2,LAMB2,COL4A1
Axon	Lower in mut.	TRUE	3.02E-06	30	87	10	0.114942529	0.333333333	REAC:R-HSA-3000178	REAC	ECM proteoglycans	7737	746	REAC:R-HSA-1474244	REAC,REAC,REAC,REAC,REAC,REAC,REAC,REAC,REAC,REAC	ENSG00000130702,ENSG00000115414,ENSG00000172037,ENSG00000113140,ENSG00000142798,ENSG00000187498,ENSG00000135862,ENSG00000091136,ENSG00000134871,ENSG00000101680	LAMB1,LAMA1,SPARC,FN1,LAMA5,COL4A2,LAMC1,HSPG2,LAMB2,COL4A1
Axon	Lower in mut.	TRUE	3.02E-06	29	87	9	0.103448276	0.310344828	REAC:R-HSA-3000171	REAC	Non-integrin membrane-ECM interactions	7737	1464	REAC:R-HSA-1474244	REAC,REAC,REAC,REAC,REAC,REAC,REAC,REAC,REAC	ENSG00000130702,ENSG00000115414,ENSG00000172037,ENSG00000142798,ENSG00000187498,ENSG00000135862,ENSG00000091136,ENSG00000134871,ENSG00000101680	LAMB1,LAMA1,FN1,LAMA5,COL4A2,LAMC1,HSPG2,LAMB2,COL4A1
Axon	Lower in mut.	TRUE	2.57E-05	50	87	9	0.103448276	0.18	REAC:R-HSA-6806834	REAC	Signaling by MET	7737	2061	REAC:R-HSA-9006934	REAC,REAC,REAC,REAC,REAC,REAC,REAC,REAC,REAC	ENSG00000130702,ENSG00000115414,ENSG00000172037,ENSG00000140600,ENSG00000168610,ENSG00000107295,ENSG00000135862,ENSG00000091136,ENSG00000101680	LAMB1,LAMA1,SH3GL2,FN1,LAMA5,LAMC1,SH3GL3,STAT3,LAMB2
Axon	Lower in mut.	TRUE	1.15E-04	14	87	6	0.068965517	0.428571429	REAC:R-HSA-8874081	REAC	MET activates PTK2 signaling	7737	1247	REAC:R-HSA-8875878	REAC,REAC,REAC,REAC,REAC,REAC	ENSG00000130702,ENSG00000115414,ENSG00000172037,ENSG00000135862,ENSG00000091136,ENSG00000101680	LAMB1,LAMA1,FN1,LAMA5,LAMC1,LAMB2
Axon	Lower in mut.	TRUE	5.65E-04	21	87	6	0.068965517	0.285714286	REAC:R-HSA-8875878	REAC	MET promotes cell motility	7737	1253	REAC:R-HSA-6806834	REAC,REAC,REAC,REAC,REAC,REAC	ENSG00000130702,ENSG00000115414,ENSG00000172037,ENSG00000135862,ENSG00000091136,ENSG00000101680	LAMB1,LAMA1,FN1,LAMA5,LAMC1,LAMB2
Axon	Lower in mut.	TRUE	0.007327458	262	78	15	0.192307692	0.057251908	REAC:R-HSA-9006934	REAC	Signaling by Receptor Tyrosine Kinases	7737	2091	REAC:R-HSA-162582	REAC,REAC,REAC,REAC,REAC,REAC,REAC,REAC,REAC,REAC,REAC,REAC,REAC,REAC,REAC	ENSG00000130702,ENSG00000115414,ENSG00000172037,ENSG00000113140,ENSG00000134215,ENSG00000140600,ENSG00000115415,ENSG00000011304,ENSG00000187498,ENSG00000168610,ENSG00000160293,ENSG00000107295,ENSG00000135862,ENSG00000091136,ENSG00000134871	PTBP1,LAMB1,SH3GL2,SPARC,FN1,STAT1,LAMA5,VAV3,COL4A2,LAMC1,SH3GL3,VAV2,STAT3,LAMB2,COL4A1
Axon	Lower in mut.	TRUE	0.007327458	47	78	8	0.102564103	0.170212766	REAC:R-HSA-1474228	REAC	Degradation of the extracellular matrix	7737	672	REAC:R-HSA-1474244	REAC,REAC,REAC,REAC,REAC,REAC,REAC,REAC	ENSG00000130702,ENSG00000115414,ENSG00000142798,ENSG00000116962,ENSG00000187498,ENSG00000135862,ENSG00000091136,ENSG00000134871	LAMB1,FN1,NID1,LAMA5,COL4A2,LAMC1,HSPG2,COL4A1
Axon	Lower in mut.	TRUE	0.037105546	115	87	11	0.126436782	0.095652174	REAC:R-HSA-1474244	REAC	Extracellular matrix organization	7737	813	REAC:0000000	REAC,REAC,REAC,REAC,REAC,REAC,REAC,REAC,REAC,REAC,REAC	ENSG00000130702,ENSG00000115414,ENSG00000172037,ENSG00000113140,ENSG00000142798,ENSG00000116962,ENSG00000187498,ENSG00000135862,ENSG00000091136,ENSG00000134871,ENSG00000101680	LAMB1,LAMA1,SPARC,FN1,NID1,LAMA5,COL4A2,LAMC1,HSPG2,LAMB2,COL4A1
Axon	Lower in mut.	TRUE	0.041118913	10	136	3	0.022058824	0.3	REAC:R-HSA-168799	REAC	Neurotoxicity of clostridium toxins	7737	1453	REAC:R-HSA-5339562	REAC,REAC,REAC	ENSG00000143858,ENSG00000122012,ENSG00000106089	STX1A,SV2C,SYT2
Axon	Lower in mut.	TRUE	0.042298029	391	157	23	0.146496815	0.058823529	REAC:R-HSA-422475	REAC	Axon guidance	7737	182	REAC:R-HSA-9675108	REAC,REAC,REAC,REAC,REAC,REAC,REAC,REAC,REAC,REAC,REAC,REAC,REAC,REAC,REAC,REAC,REAC,REAC,REAC,REAC,REAC,REAC,REAC	ENSG00000109475,ENSG00000168546,ENSG00000134215,ENSG00000135333,ENSG00000187498,ENSG00000160293,ENSG00000107295,ENSG00000135862,ENSG00000091136,ENSG00000134871,ENSG00000116106,ENSG00000101680,ENSG00000143878,ENSG00000029534,ENSG00000100316,ENSG00000182899,ENSG00000125818,ENSG00000185008,ENSG00000196935,ENSG00000141543,ENSG00000092820,ENSG00000099204,ENSG00000241685	ANK1,LAMB1,EZR,ABLIM1,RPL3,LAMA1,SH3GL2,RPL34,EPHA4,PSMF1,VAV3,COL4A2,EPHA7,LAMC1,EIF4A3,RHOB,VAV2,GFRA2,RPL35A,ROBO2,COL4A1,SRGAP1,ARPC1A
